# Benchmarking DNA Methylation Assays for Marine Invertebrates

**DOI:** 10.1101/2020.02.10.943092

**Authors:** Groves Dixon, Mikhail Matz

## Abstract

Interrogation of chromatin modifications, such as DNA methylation, has potential to improve forecasting and conservation of marine ecosystems. The standard method for assaying DNA methylation (Whole Genome Bisulfite Sequencing), however, is too costly to apply at the scales required for ecological research. Here we evaluate different methods for measuring DNA methylation for ecological epigenetics. We compare Whole Genome Bisulfite Sequencing (WGBS) with Methylated CpG Binding Domain Sequencing (MBD-seq), and a modified version of MethylRAD we term methylation-dependent Restriction site-Associated DNA sequencing (mdRAD). We evaluate these three assays in measuring variation in methylation across the genome, between genotypes, and between polyp types in the reef-building coral *Acropora millepora*. We find that all three assays measure absolute methylation levels similarly, with tight correlations for methylation of gene bodies (gbM), as well as exons and 1Kb windows. Correlations for differential gbM between genotypes were weaker, but still concurrent across assays. We detected little to no reproducible differences in gbM between polyp types. We conclude that MBD-seq and mdRAD are reliable cost-effective alternatives to WGBS. Moreover, the considerably lower sequencing effort required for mdRAD to produce comparable methylation estimates makes it particularly useful for ecological epigenetics.
