## Supplementary Table S1 for "Benchmarking DNA Methylation Assays for Marine Invertebrates"

### Sheet: Sheet1
Name	Sequence	Scale	Purification
mdRAD_5ILL-NNRW	CTACACGACGCTCTTCCGATCTNNRWCC	25nm	STD
mdRAD_Anti5ill-NNRW	NNNNGGWYNNAGATCGG/3InvdT/	100nm	STD
mdRAD_3illBC1	CAGACGTGTGCTCTTCCGATCTACAC	25nm	STD
mdRAD_anti3illBC1	NNNNGTGTAGATCGGA/3InvdT/	100nm	STD
IC1-P5	AATGATACGGCGACCACCGA	25nm	STD
IC2-P7	CAAGCAGAAGACGGCATACGA	25nm	STD
TruSeq_Un1	AATGATACGGCGACCACCGAGATCTACACATCACGACACTCTTTCCCTACACGACGCTCTTCCGATCT	20nmU	STD
TruSeq_Un2	AATGATACGGCGACCACCGAGATCTACACACTTGAACACTCTTTCCCTACACGACGCTCTTCCGATCT	20nmU	STD
TruSeq_Un3	AATGATACGGCGACCACCGAGATCTACACTAGCTTACACTCTTTCCCTACACGACGCTCTTCCGATCT	20nmU	STD
TruSeq_Un4	AATGATACGGCGACCACCGAGATCTACACGGCTACACACTCTTTCCCTACACGACGCTCTTCCGATCT	20nmU	STD
TruSeq_Un5	AATGATACGGCGACCACCGAGATCTACACTTAGGCACACTCTTTCCCTACACGACGCTCTTCCGATCT	20nmU	STD
TruSeq_Un6	AATGATACGGCGACCACCGAGATCTACACCGATGTACACTCTTTCCCTACACGACGCTCTTCCGATCT	20nmU	STD
ILL-BC23	CAAGCAGAAGACGGCATACGAGATCCACTCGTGACTGGAGTTCAGACGTGTGCTCTTCCGAT	20nmU	STD
ILL-BC24	CAAGCAGAAGACGGCATACGAGATGCTACCGTGACTGGAGTTCAGACGTGTGCTCTTCCGAT	20nmU	STD
ILL-BC25	CAAGCAGAAGACGGCATACGAGATATCAGTGTGACTGGAGTTCAGACGTGTGCTCTTCCGAT	20nmU	STD
ILL-BC26	CAAGCAGAAGACGGCATACGAGATGCTCATGTGACTGGAGTTCAGACGTGTGCTCTTCCGAT	20nmU	STD
ILL-BC27	CAAGCAGAAGACGGCATACGAGATAGGAATGTGACTGGAGTTCAGACGTGTGCTCTTCCGAT	20nmU	STD
ILL-BC28	CAAGCAGAAGACGGCATACGAGATCTTTTGGTGACTGGAGTTCAGACGTGTGCTCTTCCGAT	20nmU	STD
ILL-BC29	CAAGCAGAAGACGGCATACGAGATTAGTTGGTGACTGGAGTTCAGACGTGTGCTCTTCCGAT	20nmU	STD
ILL-BC30	CAAGCAGAAGACGGCATACGAGATCCGGTGGTGACTGGAGTTCAGACGTGTGCTCTTCCGAT	20nmU	STD
